# Robustness measures for cell type classification in single-cell RNA-seq datasets of kidney organoids

**DOI:** 10.64898/2026.09.20.752971

**Authors:** Harel Reinuss, Jacob Goldberger, Tomer Kalisky

## Abstract

**Background:** Induced pluripotent stem cell (iPSC)-derived kidney organoids hold great promise for disease modeling, drug screening, and regenerative medicine. However, since these organoids are synthetic constructs, it is essential to evaluate how faithfully their constituent cell populations recapitulate the corresponding cell types in the native kidney. Single-cell transcriptomic label-transfer tools, which assign cell-type labels by integrating cells with well-annotated reference data and classifying them, are increasingly used for this purpose. Yet the reliability of the resulting labels — particularly for immature or partially differentiated cells that might have no clear in vivo counterpart — has not been systematically addressed.

**Methodology:** To quantify the reliability of cell-type labels assigned by label-transfer algorithms, we introduce two complementary robustness measures for each cell type — the *classification stability score*, which assesses label stability under simulated Poisson noise, and the *prediction specificity score*, which assesses how well the predicted cell-type label probabilities match the assigned labels. We apply this methodology to scRNA-seq datasets from the human fetal kidney and four iPSC-derived kidney organoid protocols, using a mouse fetal kidney dataset as a reference.

**Results:** We find that label-transfer robustness scores are generally high in most human fetal kidney cell types, except for cells of immature epithelial structures. In the organoid-derived cell subpopulations, robustness scores are high for the cap mesenchyme but vary for epithelial lineages according to each protocol’s specific differentiation strategy. These observations are consistent across both classification stability and prediction specificity scores, which are generally well correlated with each other. We further validate our approach through a simulated cell-removal experiment, confirming that the proposed measures correctly identify unreliable classifications.

**Significance:** These robustness measures provide a generalizable framework for assessing the reliability of cell-type label transfer in single-cell transcriptomic datasets, and can be extended to other biomedical settings that rely on automated single-cell classification.
