## Supplementary Table S1 for "Robustness measures for cell type classification in single-cell RNA-seq datasets of kidney organoids"

### Sheet: Stability scores
Bi-directional classification stability scores by cell subpopulation
Scores averaged over N=10 noise realizations. Source: Figure 4A.
Cell type	Description	Kidney Cell Atlas	Takasato	Uchimura	Harder	Vanslambrouck D13	Vanslambrouck D13+14	Min (organoids)	Max (organoids)	Range (organoids)
UM	Uninduced mesenchyme / nephrogenic zone stroma	0.902	0.527	0.671	0.561	0.662	0.888	0.527	0.888	0.53–0.89
CM	Cap mesenchyme	0.792	0.665	0.745	0.507	0.899	0	0	0.899	0.00–0.90
CM_DIV	Proliferating cap mesenchyme	0.777	0.622	0.482	0.744	0.878	0.649	0.482	0.878	0.48–0.88
PODO	Podocytes	0.809	0.584	0	0.798	n.d.	0.944	0	0.944	0.00–0.94
PROX_1	Early epithelial structures (C/S-shaped bodies)	0.34	0.344	0.237	0.119	n.d.	0.318	0.119	0.344	0.12–0.34
PROX_2	Fetal proximal tubule	0.848	0.51	0.651	0.374	n.d.	0.914	0.374	0.914	0.37–0.91
LOH	Loop of Henle	0.74	0.275	0.444	0.446	n.d.	0.779	0.275	0.779	0.28–0.78
DIST_CD	Distal tubule and collecting duct	0.852	0.655	0.9	0.046	0.695	0.034	0.034	0.9	0.03–0.90
Max of CM and CM_DIV		0.792	0.665	0.745	0.744	0.899	0.649	0.649	0.899	0.65–0.90
n.d. = not detected: no cells were assigned this label in that dataset. These are excluded from the Min/Max columns.
Min/Max/Range columns cover the five organoid datasets only (Takasato, Uchimura, Harder, Vanslambrouck D13 and D13+14); the Kidney Cell Atlas is shown for reference.
A score of 0.000 means cells were assigned the label but the assignment was completely unstable under noise — this is different from "n.d.".
Stability = max(0, 1 - (out_A + in_A) / original_A), where out_A and in_A are cells leaving and entering label A after Poisson noise.
